# Split suppression gene drives reveal a design tradeoff between inheritance and reproductive load in *Aedes aegypti*

**DOI:** 10.64898/2026.09.17.752470

**Authors:** William A. C. Gendron, Andrea L. Smidler, Ming Li, Tyler Wise, Héctor M. Sánchez C., Jared B. Bennett, Robyn Raban, John M. Marshall, Omar S. Akbari

## Abstract

Mosquito-borne pathogens cause approximately 700,000 deaths annually, highlighting the need for effective and sustainable vector control strategies. CRISPR-based gene drives offer a potential approach for suppressing disease-vector populations, but autonomous drives may spread beyond intended populations. Split gene drives, in which the Cas9 and guide RNA components are genetically separated, provide an inherently confinable alternative because biased inheritance depends on the co-occurrence of both components. Here, we develop the first split suppression gene drives in *Ae. aegypti*, targeting the female reproductive genes *doublesex* (*dsx*) and *yellow-g* (*yg*). The *yg*-targeting drive exhibited moderate super-Mendelian inheritance, reaching 73.4% transmission in the highest-performing cross, whereas the *dsx*-targeting drive exhibited little detectable inheritance bias. Conversely, disruption of *dsx* imposed substantially stronger reproductive fitness costs, including complete sterility in homozygous females, whereas *yg* disruption produced a less severe fertility phenotype. Mathematical modeling parameterized with these experimental data predicted that three of four split-drive configurations could achieve population suppression at lower release intensities or shorter release durations than pgSIT across portions of the modeled parameter space. Together, these results reveal that inheritance efficiency and reproductive load can impose competing constraints on split suppression drive performance: stronger suppression-associated fitness effects do not necessarily translate into improved drive performance when accompanied by limited drive propagation. Our findings establish the feasibility of split suppression gene drives in *Ae. aegypti* and demonstrate that effective suppression drive design requires balancing inheritance efficiency with reproductive fitness costs rather than maximizing either independently.
