## Supplemental Tables for "Split suppression gene drives reveal a design tradeoff between inheritance and reproductive load in *Aedes aegypti*": Copy of Supplementary Tables.xlsx

### Sheet: Supplementary Table 1. Aedes ae
Supplementary Table 1. Aedes aegypti life history parameters used in model explorations consistent with new experimental setup.
Parameter	Value	Reference
Duration of egg stage (days)	2	6
Duration of larval stage (days)	5	6
Duration of pupa stage (days)	1	6
Population growth rate (per day)	1.175	2
Mortality of adult stage (per day)	0.09	3,4,5,7
Female fertility (per day)	22	This work
Fecundity		This work
Wildtype	99.21	This work
dsx hemizygote
dsx homozygote
yg hemizygote
yg homozygote
Nup50Cas9
VasaCas9
[GDe_dsx/pNup50Cas M]X WT F		This work
[GDe_dsx/pNup50Cas F]X WT M		This work
[GDe_dsx/mNup50Cas M]X WT F		This work
[GDe_dsx/mNup50Cas F]X WT M		This work
[GDe_yg/pNup50Cas M]X WT F		This work
[GDe_yg/pNup50Cas F]X WT M		This work
[GDe_yg/mNup50Cas M]X WT F		This work
[GDe_yg/mNup50Cas F]X WT M		This work
[GDE_dsx/pVasaCas M]X WT M		This work
[GDE_dsx/pVasaCas F]X WT M		This work
[GDE_dsx/mVasaCas M]X WT F		This work
[GDE_dsx/mVasaCas F]X WT M		This work
[GDE_yg/pVasaCas M]X WT M		This work
[GDE_yg/pVasaCas F]X WT M		This work
[GDE_yg/mVasaCas M]X WT F		This work
[GDE_yg/mVasaCas F]X WT M		This work
Fertility		This work
Wildtype		This work
[GDe_dsx/pNup50Cas M]X WT F		This work
[GDe_dsx/pNup50Cas F]X WT M		This work
[GDe_dsx/mNup50Cas M]X WT F		This work
[GDe_dsx/mNup50Cas F]X WT M		This work
[GDe_yg/pNup50Cas M]X WT F		This work
[GDe_yg/pNup50Cas F]X WT M		This work
[GDe_yg/mNup50Cas M]X WT F		This work
[GDe_yg/mNup50Cas F]X WT M		This work
[GDE_dsx/pVasaCas M]X WT M		This work
[GDE_dsx/pVasaCas F]X WT M		This work
[GDE_dsx/mVasaCas M]X WT F		This work
[GDE_dsx/mVasaCas F]X WT M		This work
[GDE_yg/pVasaCas M]X WT M		This work
[GDE_yg/pVasaCas F]X WT M		This work
[GDE_yg/mVasaCas M]X WT F		This work
[GDE_yg/mVasaCas F]X WT M		This work
Drive		This work
Wildtype		This work
[GDe_dsx/pNup50Cas M]X WT F		This work
[GDe_dsx/pNup50Cas F]X WT M		This work
[GDe_dsx/mNup50Cas M]X WT F		This work
[GDe_dsx/mNup50Cas F]X WT M		This work
[GDe_yg/pNup50Cas M]X WT F		This work
[GDe_yg/pNup50Cas F]X WT M		This work
[GDe_yg/mNup50Cas M]X WT F		This work
[GDe_yg/mNup50Cas F]X WT M		This work
[GDE_dsx/pVasaCas M]X WT M		This work
[GDE_dsx/pVasaCas F]X WT M		This work
[GDE_dsx/mVasaCas M]X WT F		This work
[GDE_dsx/mVasaCas F]X WT M		This work
[GDE_yg/pVasaCas M]X WT M		This work
[GDE_yg/pVasaCas F]X WT M		This work
[GDE_yg/mVasaCas M]X WT F		This work
[GDE_yg/mVasaCas F]X WT M		This work
Total Cleavage		This work
[GDe_dsx/pNup50Cas M]X WT F	30	This work
[GDe_dsx/pNup50Cas F]X WT M	30	This work
[GDe_dsx/mNup50Cas M]X WT F	74.04	This work
[GDe_dsx/mNup50Cas F]X WT M	70	This work
[GDe_yg/pNup50Cas M]X WT F	37.94	This work
[GDe_yg/pNup50Cas F]X WT M	42.98	This work
[GDe_yg/mNup50Cas M]X WT F	76.1	This work
[GDe_yg/mNup50Cas F]X WT M	76.04	This work
[GDE_dsx/pVasaCas M]X WT M		This work
[GDE_dsx/pVasaCas F]X WT M		This work
[GDE_dsx/mVasaCas M]X WT F		This work
[GDE_dsx/mVasaCas F]X WT M		This work
[GDE_yg/pVasaCas M]X WT M		This work
[GDE_yg/pVasaCas F]X WT M		This work
[GDE_yg/mVasaCas M]X WT F		This work
[GDE_yg/mVasaCas F]X WT M		This work
Disruption Rate		This work
[GDe_dsx/pNup50Cas M]X WT F		This work
[GDe_dsx/pNup50Cas F]X WT M		This work
[GDe_dsx/mNup50Cas M]X WT F		This work
[GDe_dsx/mNup50Cas F]X WT M		This work
[GDe_yg/pNup50Cas M]X WT F		This work
[GDe_yg/pNup50Cas F]X WT M		This work
[GDe_yg/mNup50Cas M]X WT F		This work
[GDe_yg/mNup50Cas F]X WT M		This work
[GDE_dsx/pVasaCas M]X WT M		This work
[GDE_dsx/pVasaCas F]X WT M		This work
[GDE_dsx/mVasaCas M]X WT F		This work
[GDE_dsx/mVasaCas F]X WT M		This work
[GDE_yg/pVasaCas M]X WT M		This work
[GDE_yg/pVasaCas F]X WT M		This work
[GDE_yg/mVasaCas M]X WT F		This work
[GDE_yg/mVasaCas F]X WT M		This work

### Sheet: Supplementary Table 2 Modeling 
Supplementary Table 2 Modeling results from 8 week release schedules.
Weeks of Releases	Release Ratio	pgSIT	vasa_DsX	vasa_DsX-YG	vasa_YG	nup50_DsX	nup50_DsX-YG	nup50_YG
8	0	0	0	0	0	0	0	0
8	0.1	0	0	0	0	0	0	0
8	0.2	0	0	0	0	0	0	0
8	0.3	0	0	0	0	0	0	0
8	0.4	0	0	0	0	0	0	0
8	0.5	0	0	0	0	124.5	0	0
8	0.6	0	0	0	0	368.5	170.5	0
8	0.7	0	0	0	0	521.5	372	0
8	0.8	0	0	0	17.5	693.5	425	21
8	0.9	0	0	0	66.5	763.5	638.5	125
8	1	0	0	0	108.5	838	661.5	278.5
8	1.1	0	0	3	130.5	950	772	387
8	1.2	0	0	24.5	153	1038.5	857	549
8	1.3	0	0	37	174	1127	904.5	610
8	1.4	0	5	46	190	1096.5	1029	696
8	1.5	0	17	54	202.5	1249	987.5	734
8	1.6	0	27	59	222.5	1293.5	1157.5	751
8	1.7	0	35	66	235	1282.5	1151	902.5
8	1.8	0	41	71	246	1327	1170.5	801
8	1.9	0	45	75	272	1379	1269	958
8	2	0	52	80.5	274.5	1393.5	1203.5	1011.5
8	2.5	0	69	97	316.5	1507.5	1354.5	1251.5
8	3	0	79	112	354	1611.5	1466.5	1347
8	3.5	0	90.5	124	396.5	1628	1475.5	1388.5
8	4	0	97	133	423	1694.5	1540	1482.5
8	4.5	0	105	138	465.5	1777	1649.5	1564.5
8	5	0	110	146	480	1793.5	1664.5	1666
8	5.5	0	116	150.5	518	1851.5	1729.5	1683.5
8	6	0	119.5	160.5	539.5	1832.5	1823.5	1703.5
8	6.5	0	121	161	562.5	1901.5	1763.5	1777.5
8	7	0	126	170	616	1927	1790.5	1810
8	7.5	0	130	171.5	637.5	1974.5	1845	1867.5
8	8	0	133.5	176	633.5	1991.5	1829	1926
8	8.5	0	136	181	683.5	1975.5	1863.5	1868
8	9	0	138	186.5	670.5	1988.5	1844	1969
8	9.5	0	139	187.5	710.5	2019.5	1879	1976
8	10	0	142	190	703.5	2024	1882	2062
8	20	0	171	237.5	1554	2157	2045.5	2355.5
8	30	0	189.5	257.5	2828.5	2212.5	2123	2419.5
8	40	14	198	278	3112	2281	2178	2527.5
8	50	27	204	292	3498.5	2303.5	2223	2640
8	60	35	210.5	301	3541	2342	2280	2694.5
8	70	38.5	221.5	319.5	3543.5	2383.5	2295.5	2761
8	80	42	220	319.5	3530	2387	2306	2863.5
8	90	48	225	324.5	3544	2404.5	2307.5	2864
8	100	50	233	322.5	3545	2443.5	2383.5	3019
8	150	70	244	364.5	3545	2477.5	2356	3088
8	200	74	248	378.5	3545	2492	2450.5	3349
8	250	77.5	262.5	393.5	3545	2556.5	2450	3329.5
8	300	3523	264.5	393	3545	2464	2436	3330
8	350	3522.5	259.5	398	3546	2504.5	2481.5	3340.5
8	400	3523	270.5	417	3545	2594	2447.5	3400.5
8	450	3524	280	420	3546	2537.5	2464	3493.5
8	500	3523	278	423	3545	2554.5	2513.5	3459.5
8	1000	3524	305	458.5	3546	2596	2573.5	3538
8	1500	3525	307.5	493	3546	2656.5	2566	3545
8	2000	3524	317	507	3546	2682	2600.5	3545
8	2500	3524	319.5	504	3546	2704	2596	3545
8	3000	3525	321	514.5	3546	2656.5	2618	3545
8	3500	3524	321	516	3546	2672	2621.5	3545
8	4000	3525	336	528.5	3546	2769.5	2599	3545
8	4500	3525	327	529.5	3546	2741	2663	3545
8	5000	3525	337.5	540	3546	2685	2744.5	3545
8	5500	3525	335	522	3546	2708	2670	3545
8	6000	3525	335.5	538	3546	2762	2703.5	3546
8	6500	3525	341	560	3546	2756.5	2696	3545
8	7000	3525	340	540.5	3546	2774.5	2670	3546
8	7500	3524	350	555.5	3546	2820.5	2677	3545
8	8000	3525	344.5	557	3546	2732	2703	3546
8	8500	3525	348	567.5	3546	2737.5	2696.5	3546
8	9000	3524	348.5	576	3546	2779.5	2701	3546
8	9500	3524	344	573.5	3546	2753	2689.5	3546
8	10000	3525	343	579	3546	2744.5	2700	3545

### Sheet: Supplementary Table 3 Modeling 
Supplementary Table 3 Modeling results from 12 week release schedules.
Weeks of Releases	Release Ratio	pgSIT	vasa_DsX	vasa_DsX-YG	vasa_YG	nup50_DsX	nup50_DsX-YG	nup50_YG
12	0	0	0	0	0	0	0	0
12	0.1	0	0	0	0	0	0	0
12	0.2	0	0	0	0	0	0	0
12	0.3	0	0	0	0	273.5	100.5	0
12	0.4	0	0	0	3	603	580	37.5
12	0.5	0	0	0	112	857.5	725	272.5
12	0.6	0	0	36.5	179.5	1026	911.5	600
12	0.7	0	26.5	59.5	223.5	1278	1129	803.5
12	0.8	0	46.5	77	271	1346.5	1166.5	1064.5
12	0.9	0	62	90.5	307	1424	1381.5	1155.5
12	1	0	73	105	344	1529.5	1388	1195
12	1.1	0	83.5	114	370	1563.5	1481	1323
12	1.2	0	92	125	419.5	1630.5	1537.5	1425.5
12	1.3	0	99	134	445	1685.5	1602.5	1590.5
12	1.4	0	105.5	141	478	1731.5	1682	1586.5
12	1.5	0	112	148.5	492.5	1798.5	1651	1575.5
12	1.6	0	118.5	157	545.5	1854	1702.5	1683
12	1.7	0	123	164.5	586.5	1852	1769	1780.5
12	1.8	0	126	170.5	586.5	1946	1844.5	1836
12	1.9	0	135	171	627.5	1909	1832	1825.5
12	2	0	134	182	624	1968.5	1858.5	1879.5
12	2.5	0	151	202	865.5	2048.5	1980	2076
12	3	0	164	227	1089.5	2095.5	2025	2196.5
12	3.5	0	175	232.5	1443.5	2168.5	1976	2338
12	4	0	186.5	252	2131	2172	2090.5	2449.5
12	4.5	0	192	269	2867.5	2291.5	2080.5	2471.5
12	5	0	201.5	276.5	3013	2277	2175.5	2423.5
12	5.5	0	200.5	275	3469	2331	2178	2598.5
12	6	0	209	287	3330.5	2282.5	2153.5	2541.5
12	6.5	0	208	295.5	3374	2371.5	2178.5	2665
12	7	0	212	310.5	3540	2353.5	2250	2665.5
12	7.5	0	213	311	3540	2382.5	2285	2754.5
12	8	0	219	312	3537.5	2362.5	2301.5	2763
12	8.5	0	221	334.5	3542	2436	2238.5	2822
12	9	0	222	326	3541	2395	2313	2789.5
12	9.5	1	234	335.5	3542	2414	2271	2903.5
12	10	4	229	345.5	3542.5	2407	2341.5	2908
12	20	70.5	257	388.5	3544	2488	2371	3295.5
12	30	3516	268	408.5	3545	2540	2461.5	3396
12	40	3518	277.5	432.5	3545	2573.5	2509.5	3508
12	50	3519	286	442.5	3545	2610	2513.5	3520
12	60	3521	289	445.5	3545	2620	2517	3531
12	70	3521	291.5	471	3545.5	2636.5	2500.5	3515
12	80	3522	300	463.5	3545	2577.5	2559.5	3525
12	90	3522	299.5	474.5	3545	2664	2572	3544
12	100	3522	299	466	3546	2674.5	2509.5	3544
12	150	3524	310.5	495	3546	2693.5	2626	3545
12	200	3523	322.5	512.5	3546	2670	2638	3545
12	250	3524	330.5	528.5	3546	2688.5	2639	3545
12	300	3524	331	546	3546	2688	2553	3545
12	350	3524	330	541.5	3546	2700	2654	3545
12	400	3524	336.5	534	3546	2708.5	2640	3545
12	450	3524	340	551.5	3546	2784	2670.5	3545
12	500	3524	340.5	555.5	3546	2756	2679.5	3545.5
12	1000	3524	350.5	580.5	3546	2758	2766	3546
12	1500	3524	367.5	607.5	3546	2852.5	2757.5	3546
12	2000	3525	373.5	611	3546	2792	2802	3546
12	2500	3524	374	619	3546	2779	2712.5	3546
12	3000	3525	380.5	630	3546	2809	2762.5	3546
12	3500	3525	374	634.5	3546	2803	2754	3546
12	4000	3524	378	646.5	3546	2783	2752.5	3546
12	4500	3525	389	647	3546	2767	2800.5	3546
12	5000	3524	387.5	668	3546	2872	2781.5	3546
12	5500	3524.5	380	658.5	3546	2868.5	2807	3546
12	6000	3525	384.5	658.5	3546	2829.5	2798.5	3546
12	6500	3524	385	663	3546	2836.5	2790	3546
12	7000	3525	390	678.5	3546	2884.5	2849.5	3546
12	7500	3525	394.5	678	3546	2809.5	2802.5	3546
12	8000	3524	391.5	672.5	3546	2897.5	2845	3546
12	8500	3525	388	694	3546	2879	2829	3546
12	9000	3524	397.5	673	3546	2812	2783.5	3546
12	9500	3524.5	396	687.5	3546	2861	2802.5	3546
12	10000	3525	395	684	3546	2886.5	2885	3545.5

### Sheet: Supplementary Table 4 Modeling 
Supplementary Table 4 Modeling results from 16 week release schedules.
Weeks of Releases	Release Ratio	pgSIT	vasa_DsX	vasa_DsX-YG	vasa_YG	nup50_DsX	nup50_DsX-YG	nup50_YG
16	0	0	0	0	0	0	0	0
16	0.1	0	0	0	0	0	0	0
16	0.2	0	0	0	0	268	9.5	0
16	0.3	0	0	0	82	801.5	659.5	306
16	0.4	0	0	47	196.5	1114.5	975	635
16	0.5	0	51	84	280	1363.5	1257	1111
16	0.6	0	79	113	359	1576	1416.5	1323.5
16	0.7	0	100	138.5	452.5	1662.5	1618	1565.5
16	0.8	0	117	158	505.5	1856	1673.5	1646.5
16	0.9	0	132	177	625	1861.5	1810	1806.5
16	1	0	149.5	194.5	711.5	2033.5	1803.5	1894.5
16	1.1	0	156	207.5	811	2046.5	1906.5	2072.5
16	1.2	0	165	222	885.5	2019	2022.5	2043.5
16	1.3	0	173.5	238.5	1231	2097	1992	2264.5
16	1.4	0	179	249	1626.5	2137	1961	2277
16	1.5	0	189.5	258	2271.5	2197	2075.5	2259.5
16	1.6	0	196.5	264	2875.5	2211.5	2092	2479.5
16	1.7	0	197	283	2349	2212	2148.5	2458.5
16	1.8	0	207	291	3140	2293	2159.5	2437.5
16	1.9	0	211.5	296	3350.5	2309	2204	2568.5
16	2	0	211	295	3533	2292	2162.5	2652
16	2.5	0	228.5	337.5	3535	2342.5	2219.5	2843
16	3	0	246.5	354	3537	2389	2310	2859
16	3.5	0	256	368.5	3539	2438	2325.5	3343.5
16	4	0	263	389.5	3539	2483.5	2460	3251.5
16	4.5	0	267	408	3540	2534	2435	3370
16	5	0	273.5	420.5	3540.5	2543	2451.5	3401.5
16	5.5	0	279.5	423	3541	2577	2480.5	3419
16	6	25.5	284	428.5	3542	2538.5	2476	3488
16	6.5	32	285	438.5	3542	2544.5	2504.5	3431.5
16	7	45.5	290.5	442	3542	2618.5	2491.5	3520.5
16	7.5	54	291.5	456	3542	2596	2576.5	3488
16	8	62	296	456.5	3542	2573.5	2536.5	3494.5
16	8.5	70.5	298	467	3543	2630	2551.5	3537.5
16	9	80.5	302.5	465.5	3543	2630.5	2501.5	3536.5
16	9.5	90.5	297	472	3543	2616.5	2543.5	3535.5
16	10	3497	311	478	3543	2662.5	2545	3533.5
16	20	3512	321.5	532	3544	2636.5	2637.5	3544
16	30	3516	329.5	552.5	3545	2704	2701	3544
16	40	3519	342.5	557	3545	2704.5	2668.5	3545
16	50	3520	345	552.5	3545	2783.5	2730	3545
16	60	3521	346.5	574	3546	2688.5	2689.5	3545
16	70	3521.5	357.5	602.5	3546	2767	2740	3545
16	80	3522	352	585	3546	2786	2734.5	3545
16	90	3522	365	591.5	3546	2839.5	2700.5	3546
16	100	3522	362	612.5	3546	2784	2771.5	3545
16	150	3523	369	617	3546	2768.5	2735.5	3546
16	200	3524	376	638.5	3546	2873	2756	3546
16	250	3524	378.5	635.5	3546	2868.5	2776	3546
16	300	3524	384.5	655	3546	2870	2764.5	3546
16	350	3524	384.5	630.5	3546	2874	2818.5	3546
16	400	3524	384.5	656.5	3546	2873	2799.5	3546
16	450	3524	386.5	655.5	3546	2841.5	2801.5	3546
16	500	3524	401.5	654	3546	2840	2831	3546
16	1000	3525	405	689	3546	2890.5	2874.5	3546
16	1500	3525	409.5	708	3546	2873.5	2920.5	3546
16	2000	3525	419	715	3546	2939.5	2863	3546
16	2500	3525	407.5	720.5	3546	2911	2867	3546
16	3000	3524	424	714	3546	2950.5	2858	3546
16	3500	3524.5	422.5	741	3546	2876.5	2894.5	3546
16	4000	3525	424	755.5	3546	2909	2930	3546
16	4500	3524	430	742	3546	2956.5	2865.5	3546
16	5000	3524	421	757.5	3546	2949	2929	3546
16	5500	3525	432.5	774	3546	2908.5	2948.5	3546
16	6000	3525	428	746.5	3546	2969	2894	3546
16	6500	3524	429	739.5	3546	2907	2863.5	3546
16	7000	3524	429.5	778	3546	2947.5	2869	3546
16	7500	3525	432.5	763	3546	2887	2924.5	3546
16	8000	3525	423.5	766	3546	2967.5	2917	3546
16	8500	3525	434.5	758	3546	2959.5	2875.5	3546
16	9000	3525	432	805	3546	2926	2902	3546
16	9500	3525	430	766	3546	2948.5	2907.5	3546
16	10000	3525	447.5	774.5	3546	2967.5	2986.5	3546

### Sheet: Supplementary Table 5 Modeling 
Supplementary Table 5 Modeling results from 20 week release schedules.
Weeks of Releases	Release Ratio	pgSIT	vasa_DsX	vasa_DsX-YG	vasa_YG	nup50_DsX	nup50_DsX-YG	nup50_YG
20	0	0	0	0	0	0	0	0
20	0.1	0	0	0	0	0	0	0
20	0.2	0	0	0	11.5	697	443	13.5
20	0.3	0	0	48	226	1172.5	1034.5	674.5
20	0.4	0	73	110	357.5	1571.5	1437.5	1185
20	0.5	0	112.5	156	507.5	1696	1566.5	1587.5
20	0.6	0	144	193	678	1898.5	1780.5	1926
20	0.7	0	167.5	229.5	894	2099	1900.5	2042.5
20	0.8	0	185.5	252	1476.5	2075.5	1992	2215
20	0.9	0	202	281.5	2696	2212	2062	2416
20	1	0	217	307	2853.5	2268	2170	2598
20	1.1	0	229.5	324.5	3494	2287	2274	2716
20	1.2	0	238	336	3525	2347	2243.5	2826.5
20	1.3	0	242.5	352	3526	2390	2302.5	2922.5
20	1.4	0	251	351	3528	2356.5	2313.5	2995.5
20	1.5	0	261	376	3529.5	2451.5	2276.5	3146
20	1.6	0	263.5	401	3530	2472	2376	3197.5
20	1.7	0	268	401	3531.5	2492	2346	3296.5
20	1.8	0	274.5	417	3532	2453	2439	3350
20	1.9	0	281.5	435	3533	2474.5	2396.5	3336
20	2	0	282	430.5	3533.5	2570	2423	3432
20	2.5	0	302	451	3536	2588	2522.5	3532
20	3	0	310	487	3537	2595.5	2543.5	3535.5
20	3.5	0	321.5	512.5	3539	2648.5	2581.5	3538
20	4	0	333	526.5	3540	2679	2576.5	3538
20	4.5	30.5	339.5	528.5	3540	2681.5	2613	3539
20	5	56	337	540	3541	2698.5	2616.5	3540
20	5.5	78.5	341.5	534.5	3541	2717.5	2702	3541
20	6	3473.5	342	563	3542	2763	2713.5	3541
20	6.5	3479.5	348	566	3542	2725	2742	3541
20	7	3484	349	571.5	3542	2759	2689.5	3541
20	7.5	3490	360	589.5	3542	2721.5	2717.5	3542
20	8	3490.5	354	570.5	3543	2773.5	2735.5	3542
20	8.5	3493.5	357	572	3543	2758.5	2675.5	3543
20	9	3496	358	580.5	3543	2805	2753.5	3543
20	9.5	3497	358	605	3543	2747.5	2681.5	3543
20	10	3499	358.5	610.5	3543	2738	2679	3543
20	20	3512	383	629.5	3545	2839.5	2715	3544
20	30	3517	394.5	656.5	3545	2848	2818.5	3545
20	40	3518	383	657	3545	2837.5	2799	3545
20	50	3520	399	674	3545	2888	2784	3545
20	60	3520	393	678	3546	2886.5	2828.5	3545
20	70	3522	404.5	708	3545	2903	2878	3546
20	80	3522	406	680	3546	2877	2830.5	3546
20	90	3522	401	679	3546	2912.5	2813	3545
20	100	3522	402.5	705.5	3546	2920	2883	3545
20	150	3523	415	748.5	3546	2892	2842	3546
20	200	3524	416.5	753	3546	2963.5	2856.5	3546
20	250	3524	427	754	3546	2955.5	2829.5	3546
20	300	3524	432.5	719.5	3546	2896.5	2863.5	3546
20	350	3524	423	735	3545	2873.5	2896.5	3546
20	400	3524	432.5	763	3546	2920.5	2867.5	3546
20	450	3524	430	754.5	3546	2903	2846.5	3546
20	500	3524	436.5	740	3546	2905.5	2923	3546
20	1000	3525	441.5	803.5	3546	2854	2985	3546
20	1500	3524	452	830	3546	2918.5	2900	3546
20	2000	3524.5	452.5	814.5	3546	2961	2919	3546
20	2500	3524	451	795	3546	2951	2942	3546
20	3000	3525	457	833.5	3546	2951	2909.5	3546
20	3500	3524	455	789.5	3546	2897	2930	3546
20	4000	3525	453.5	815	3546	3017	2892.5	3546
20	4500	3524	466	799.5	3546	2940	2930	3546
20	5000	3524	461	832.5	3546	2915.5	2950	3546
20	5500	3524	469	850	3546	3004.5	2964.5	3546
20	6000	3524.5	465	847.5	3546	2990.5	3000	3546
20	6500	3525	471.5	828	3546	2941.5	2930	3546
20	7000	3524	464	879	3546	2960.5	2946	3546
20	7500	3524	458	836.5	3546	3017.5	2897.5	3546
20	8000	3525	473.5	895.5	3546	3043.5	2901.5	3546
20	8500	3524	463.5	877	3546	3011	2964.5	3546
20	9000	3525	462.5	873.5	3546	2985	2967.5	3546
20	9500	3525	467.5	846.5	3546	2953.5	2958.5	3546
20	10000	3525	466.5	863	3546	2940	2970.5	3546

### Sheet: Supplementary Table 6 gRNA targ
Supplementary Table 6 gRNA target sequences and primer sequences used in this study.
Guide RNA Target	Target Sequence (PAM underlined)	gRNA Sequence
Doublesex	agcgacatgcagccattctgggg	agcgacatgcagccattctggtcttagagctatgctggaaacagcatagcaagttaagataaggctagtccgttatcaacttgaaaaagtggcaccgagtcggtgc
Yellow-g	taatccgtcacaaggtactgtgg	taatccgtcacaaggtactggtcttagagctatgctggaaacagcatagcaagttaagataaggctagtccgttatcaacttgaaaaagtggcaccgagtcggtgc
Amplicon	Primer name	Sequence
Junction PCR dsx right homology arm	1078_als1	ccaaactcatcaatgtatcttaaagc
	1078_als2	caacgaccctaaaggtatcag
Junction PCR dsx left homology arm	Dsx Check For 1	actgatttatgacggtttgtgaag
	Dsx Rev Check	ccgagcataatttatgccgaaag
Junction PCR yg left homology arm	Yg check	ggctagccgatcttccataagg
	Yg positive primer 49	atttcactactcttgcctctgctcttatat
Size based for insertion detection- yg	1066AX2	accttgttaccgcacagatac
U6 Gene Block Amplification for Cloning	1078.C4	agtgcaaatgctgtttaacgataatgcgatcgctcatcacaaacgaaactattataatcg
	1066A.C7	gcgacattctgaagccacactccagagtttaaacgtcatcacaaacgaaactattataatcgtcttca
	1078.C5	ctcaatactggaatcttgaaaatgtta
Homology Arm Amplification Left yg	1066A.C1	tggttaattcgagctcgcccggggtcctaggtctattctattcattcaggtacgcgaggt
	1066A.C7	tgaagacgattataatagtttcgtttgtgatgacgtttaaactctggagtgtggcttcagaatgtcgc
yg TIDE Length Amplicon	yg TIDE For	cacgatagcactcgagcctc
	yg TIDE Rev	tctattctattcattcaggtacgcg
dsx TIDE Length Amplicon	dsx TIDE For	tatcttctccttcccaattcca
	dsx TIDE Rev	tttccctctaaacttgctttgc
yg GDe Insertion Amplicon	1066A ml1	tgcggtatccggaattctatg
	1066A ml2	CATTCCTCGCCCTAACCTTATC
yg Wildtype Amplicon	1066A ml3	CAGGCCCTCAAACTGAAAGA
	1066A ml4	TAAGTAATCGGCCACATTGGAT
dsx GDe Insertion Amplicon	1078Bml3	GTTCAGCTGCCCGGATATTA
	1078Bml4	ggttgcggtgagagacatta
dsx Wildtype Amplicon	1078ml1	ctagcgtccagaacagtacaaa
	1078ml2	CCCAGTCGAGCGAAGAATAAT
